# A Universal, AI-based Design Framework for Efficient Manufacturing of mRNA Therapeutics

**DOI:** 10.64898/2026.03.09.710039

**Authors:** Kuo-Chieh Liao, Giuseppe Maccari, Giorgio Ciano, Roland Huber, Tobias von der Haar, Cheng-Yong Tham, Nicholas Ting Xun Ong, Paola Florez de Sessions, Tzuen Yih Saw, Ting Wei Lim, Craig Martin, Mark Dickman, Zoltan Kis, Harris Makatsoris, Alexander van Asbeck, Yue Wan, Duccio Medini

## Abstract

The growth of mRNA therapeutics is limited by bespoke manufacturing processes. To overcome this barrier to access and innovation, we introduce an AI-driven framework that decouples sequence design from manufacturing, analogous to the universal design principles that revolutionized the semiconductor industry. We performed a large-scale screen, quantifying the in vitro transcription (IVT) efficiency of one million diverse sequences. We then trained an interpretable deep learning model that accurately predicts manufacturability from sequences alone and learned underlying molecular mechanisms. An algorithm using this model prospectively improved the IVT yield of a vaccine and a gene-editing therapeutic by over 7.5-fold. Co-optimization for manufacturability and translation efficiency provided improvements over state-of-the-art commercial mRNA products. Our AI-driven framework establishes a universal design paradigm with the promise to democratize and accelerate the development of mRNA medicines, potentially unlocking a new era in biotechnology.
