## Supplemental Table S1 for "A Universal, AI-based Design Framework for Efficient Manufacturing of mRNA Therapeutics"

### Sheet: Primers
Name	Sequence
RM 1F	TAATACGACTCACTATAGGGAAATAA
RM 1R	TTTTTTTTTTTTTTTTTTTT
RM 2F	TAATACGACTCACTATAGGG
RM 2R	TGCCGCCCACTCAGACTTTATTC

### Sheet: Individual validation
Label	name	Sequence
RMvd1	A_baumannii_CBE85_03150|1	TAATACGACTCACTATAGGGAAATAAATGAGTGCAGATCAATTAATTTTTAGAACAAAGGCTGAATTCGTACAGGCATCTTTCGACCAAGTCGCGAAGATTGTTTCAGATCATGCACAACCATGTCTCGAAGCATTAACGCCTGTAATCTCTGCTGAAAAGTGTTTATTTCATCTTGCTGCTGTTGCTTCTGATTAGTCTTATGATTCATCTAAAATTGAAGCTTATGCAGAACTCTATAAAAATTCTAATTCTGAATTAATTGAGGCGTTTGGGGGTGAAAAAAAAAAAAAAAAAAAAA
RMvd2	Bos_taurus.ARS-UCD1.2.cds_ENSBTAT00000017828.6|2	TAATACGACTCACTATAGGGAAATAAAATACCTCCTTCCAGAGGTAACGGTGCTTGACTATGGAAAGAAATGTGTGGTCATCGATTTAGATGAAACATTGGTGCACAGTTCATTTAAGCCTATTAGTAATGCTGATTTTATTGTTCCTGTTGAAATTGATGGAACTATACATCAGGTGTATGTGCTGAAGCGGCCACACGTGGACGAGTTCCTCCAGAGAATGGGACAGCTGTTTGAATGTGTGCTCTTTACTGCCAGCCTGGCCAAGTACGCAGACCCTAAAAAAAAAAAAAAAAAAAA
RMvd3	Sus_scrofa.Sscrofa11.1.cds_ENSSSCT00000063814.3|1	TAATACGACTCACTATAGGGAAATAAATGTGGTGGAAGCAGCTGGTGGCAGGTGCAGTGGCAGGTGCCGTGTCCCGGACAGGCACCGCCCCTCTGGACCGCCTCAAGGTCTTCATGCAGGTCCATGCCTCTAAGACCAACCGGCTGAACATCCTGGGGGGCCTACGGAGCATGATCCAAGAGGGGGGCGTCCGCTCCCTGTGGCGTGGCAACGGGATTAACGTGCTCAAGATTGCACCTGAGTCGGCTATCAAGTTCATGGCCTATGAGCAGATCAAGCGAAAAAAAAAAAAAAAAAAAA
RMvd4	Virus_Toga_accn|NC_038675|26	TAATACGACTCACTATAGGGAAATAAGCTGTATTGAAAGAGAATTTTCCAACAGTGACTTCATACTGCATAACACCCGAGTATGACGCCTACATGGACATGGTTGATGGAGCCTCCTGCTGTTTAGACACTGCTAGCTTTTGCCCAGCAAAGTTGCGCAGCTTTCCGAAACGACACGCCTATCTGGAGCCAACTATTCGTTCTGCAGTACCATCAGCCATACAGAATACCTTGCAGAATGTGCTGGCGGCGGCCACAAAAAGAAACTGTAACGTTACCCAAAAAAAAAAAAAAAAAAAAA
RMvd5	Sus_scrofa.Sscrofa11.1.cds_ENSSSCT00000104583.1|2	TAATACGACTCACTATAGGGAAATAATAAAAAGCTATATTTTGGAGAAAGTAAAGGAACATCAAGCATCTCTGGATGTTAATGACCCTCGGGACTTCATTGATTGTTTCCTGATCAAGATGGAACAGGAAAAACACAATCACCAGATGGTGTTTACTCTTGAAAACTTGATAGCCACTGCAGTTGACTTGTTTAGAGCTGGGACAGAGACAACGAGCACCACTCTCAGATATGGGCTCCTCCTGCTGCTGAAGCACCCAGATGTCACAGCCAAAGTGCAGAAAAAAAAAAAAAAAAAAAA
RMvd6	Saccharomyces_cerevisiae.R64-1-1.cds_YHR174W_mRNA|4	TAATACGACTCACTATAGGGAAATAAGGTTTGGACTGTGCTTCCTCTGAATTCTTCAAGGACGGTAAGTACGACTTGGACTTCAAGAACCCAGAATCTGACAAATCCAAGTGGTTGACTGGTGTCGAATTAGCTGACATGTACCACTCCTTGATGAAGAGATACCCAATTGTCTCCATCGAAGATCCATTTGCTGAAGATGACTGGGAAGCTTGGTCTCACTTCTTCAAGACCGCTGGTATCCAAATTGTTGCTGATGACTTGACTGTCACCAACCCAGCAAAAAAAAAAAAAAAAAAAA
RMvd7	Homo_sapiens.GRCh38.cds_ENST00000389506.10|20	TAATACGACTCACTATAGGGAAATAAATGCACAGTGGTCTCATGATTTCTCACTGTGTCATGATTGCGCCAAGCTCTTTGCTAAAGGAAACTTCTGCCCTCTCTGTGACAAATGTTATGATGATGATGACTATGAGAGTAAGATGATGCAATGTGGAAAGTGTGATCGCTGGGTCCATTCCAAATGTGAGAATCTTTCAGATGAGATGTATGAGATTCTATCTAATCTGCCAGAAAGTGTGGCCTACACTTGTGTGAACTGTACTGAGCGGCACCCTGCAAAAAAAAAAAAAAAAAAAAA
RMvd8	Virus_HIV_MW060454.1|36	TAATACGACTCACTATAGGGAAATAACCGCTTGCTGTGCCTTTTTCTTACTTTTGTTTTGCTCTTCCTCTACCTTGTCTAACGCTTCCTTGGTGTCTTTTACATCTATCTTTTGATGTACACAATAGAGGGTGGCTACTGTATTATATAATGATCTAAGTTCTTCTGATCCTGTCTGAAGGGATGGTTGTATTGTTCCAATATCTGTTTACAGCCTCCTGATGTTTCTAACAGGCCAGGATTAACTGCGAATCGTTCTAGTTCCCTGCTTGCCCATACTAAAAAAAAAAAAAAAAAAAAA
RMvd9	K_pneumoniae_SVP46817|5	TAATACGACTCACTATAGGGAAATAATTCGCCGGGCGATCACCATGCTGCCGTCGTTTATCGTCATTCTGCTGGGGCTGGATCCTACGCGTATCCTGGTAATGAGTCAGGTGTTGCTCAGCTTTGGCATTGCGCTTGCCCTGGTGCCGCTGCTGATATTTACCAGCAATGCGAAGCTGATGGGGGACCTGGTGAATACCCGTTGGGTGAGAGGCATCGGCTGGGCGATAGTCGCTATTGTGGTGAGCCTGAACGGCTGGTTAATAGTGGGGTCGCTGCTCAAAAAAAAAAAAAAAAAAAA
RMvd10	Gallus_gallus.bGalGal1.mat.broiler.GRCg7b.ncrna_ENSGALT00010057201.1|110	TAATACGACTCACTATAGGGAAATAAGCATCAAGTACAGGGAGTCAATTCTATCAGTGTTCTGATCTGCTGGTACAACCGCACCAAGAAACCTAGCATAGGGAGAGAGGTTTCAGAAGTCAGAAATGATGAAAGACATAGATAAAGAAAAGTAGGTATATTGAAACACTGATTTTCTTATGAACAAGTCTCTCTGATTTGCTTTTTCATATCTAGAATCCCATAGGTTGCCACAGCTCATCTCTGGAATCCTTTTATGCTGCCATAAACTTCCTACTGCTAAAAAAAAAAAAAAAAAAAA
RMvd11	P_aeruginosa_TLJ61834|3	TAATACGACTCACTATAGGGAAATAAGGATTACCGCGAGCCGCTGGAAATCCCCTCGCCGATCAACGAGCGCCTGCGCCTGCAATTCCACATCACCCTCTACGGCAACCGCGAGCACCTGATGCTGGTCCGCGACGTCACCCGCGTCCACCAGCTGGAGCAGATGCGCAAGGACTTCGTGGCCAACGTCTCCCACGAGCTGCGCACGCCGCTGACGGTGATCGCCGGCTACCTGGAGACCCTCCTCGACAACGTCGAGGATGTGAACCCGCGCTGGCTGCAAAAAAAAAAAAAAAAAAAA
RMvd12	Homo_sapiens.GRCh38.ncrna_ENST00000568458.1|1	TAATACGACTCACTATAGGGAAATAAAGCCAAGGAGGTGGGTCTCATACGAAGACCATGAGGACCCCGGGCCCAGCGTGATGGGACGGTGGGCCTGGCACCCAGTCCCAAAAGCCTTGCTTCCTTCCTTTCTCCTGGATAACCCACCTCTGCCTGCCACAGACACCCAGAACCCTGCTGCCTCCATCTTCCCACTCATGCAGTTAGATGAGGCCTGAGCTCCAATCCCACCCCTGCCATTTCTCCAAGGATCCGCTCTTGGGCAAGTGACTTCACCTCCCAAAAAAAAAAAAAAAAAAAA
RMvd13	Gallus_gallus.bGalGal1.mat.broiler.GRCg7b.cds_ENSGALT00010046439.1|8	TAATACGACTCACTATAGGGAAATAAAATGGCCGATCTGCACAAAAAACAGTGCTGGGAATTACACAAACCACCTTCACATGGACTGCGTGATTACAGGCAGGCCCTGCTGCATTGGGACCAAAGGAAGGTGTGAAATAACTTCCCGGGAGTATTGTGAATTTATGCGGGGCTATTTCCACGAGGAGGCAACACTTTGTTCTCAGGTTCACTGCATGGATGATGTCTGTGGACTCCTCCCTTTCCTAAATCCAGAGGTCCCTGACCAGTTCTACCGTCTCAAAAAAAAAAAAAAAAAAAA
RMvd14	E_faecalis_TKO16254|3	TAATACGACTCACTATAGGGAAATAAAGACAACTTCCATAAATACAAAATTTTAGACACCAGTGTCATCATTGATGGCAGAATCTACGATATCGCTAAAACGGGCTTTTTAGAAGGTGTTTTGCTCATCCCTAACTTTGTTTTATATGAATTACAATACATTGCTGATTCTGGAGACAGTTTAAAACGGGTGAGAGGTCGTCGTGGCTTAGATATTTTAAATGCTTTACAAAAAGAAGAAGGTATCTCCGTTGAGATGTATGACGGAGATTTCGAGGATAAAAAAAAAAAAAAAAAAAAA
RMvd15	Homo_sapiens.GRCh38.ncrna_ENST00000433474.1|1	TAATACGACTCACTATAGGGAAATAAACAAGGCCACACCAGAAAAGGAAAGCTGGGTCCTGGAAGCTTCAGGACAGGAACTCTTCCTTGGTCAAGTTTTCCCCAGCACCTAGCACATAGGAAGGTGCTTGATGAGTGAGTGTTAAATGAACCTGTGAGTGCTCAGGATGATTTCCTGATAATTGGGTTCAGGAATCTACTGGGAGGAGCTTAAACCTAGAAGTTCCCTTTTTGAAAGTCTCAAATATGGTTCCCTAACTTAGAGAAGACAGATGATTGCTAAAAAAAAAAAAAAAAAAAA
RMvd16	Virus_HIV_OK392124.1|22	TAATACGACTCACTATAGGGAAATAATATGTTTCAAAGAAAGCTAGGAAGTGGTTTTATAAACATCATTATGAAAGCCAGCATCCAAAAGTAAGTTCAGAAGTGCACATCCCATTAGGAGAGGCTATATTAGAAATAAGAACATATTGGGGTCTGCAGACAGGAGAAAAGGACTGGCAATTGGGTCATGGAGTCTCCATAGAATGGAGGAAAAGGAGATATAACACACAGGTAGATCCTGACCTAGCAGACCAACTGATTCATCAGCATTATTTTGATTGAAAAAAAAAAAAAAAAAAAA
RMvd17	Homo_sapiens.GRCh38.ncrna_ENST00000413042.3|5	TAATACGACTCACTATAGGGAAATAAATGTATGATAAAGTTAGAAAATCACACATCTTGTAAATTCTCATTTGCTTAAAAGAAATCATAGAAAATAAATGTCTTCTGGAGACGACTTTTGGAAATGGAGTTGTTAACACGGCCTCTGGAAGCGAGACGTCCACGTTTGTTAAGTGGTTTAGAGGACATGGAGCTGGAAGACCTGAGAAGGAAGAGAAGAAGCTTCTGTGCCAGACTGGTCATATTTAGAAGACATTTTCATATTCTCTCCATTGTTTTGTAAAAAAAAAAAAAAAAAAAA
RMvd18	Sus_scrofa.Sscrofa11.1.ncrna_ENSSSCT00000082108.1|2	TAATACGACTCACTATAGGGAAATAATCTCTGAGCACTTCCTCATCAGCCAGTCTGGAAATGCCCATTAGATGTTGAAGGCACTTCCGTGTCCCCTGCCTGAGGTGAGGCAATTGCGACCTGAGAGGCAAAGGCAACCGGGGACCAACCTCAACTTTCTGGGCACGTCCTTGGTCTGTCACCAGCCCTGTTTCAACACAGTCTCTAAGCCTGGAGCTGCAACCAGGGAACAGCAGGTGGGCTCTGCTGGGGCTCTGGCGCCATCTGGTGGCGATTAGCTCAAAAAAAAAAAAAAAAAAAA
RMvd19	Homo_sapiens.GRCh38.ncrna_ENST00000451317.2|11	TAATACGACTCACTATAGGGAAATAACCAGCAAATTATCATCTTCCAGAAGGACGGCAGCCACTTTGGGGCTGCACTGCTCAGTTCAGGGGCTCTGAACTCTTTATACCACCGGAGTGGCCCTTTTGATACACTGTCCCTTTAAACAGGTTTGCACCAAGCTTCCTCAGGAGGCTGTCACTCTTAGAGCAGTCCCTATAGACTCTTATTTTATTGGCACAACTGGTGGTCAGGGCCCCAAGTAGCTCCTCCCCCTGTATGCTGATTGGTCCCCTTTGGTGAAAAAAAAAAAAAAAAAAAA
RMvd20	Bos_taurus.ARS-UCD1.2.cds_ENSBTAT00000080351.1|3	TAATACGACTCACTATAGGGAAATAATGGGGTCGCCCAGTGTTTTGCAGCTCAGTGTCCTCCTCTGTTTTGTAACCAGGTAAGGAAGACAGCCTCAGAAGACCCTTCACAGACTGTTAACTTCACTATTTGGGAACCTGGAGTCTCTTCTGAGATGATGCATGGAGAGCAGTGGCAAGAAAATGCCTGCACCACGTGTACATGTGACCAGGGCCAGGTCAGGTGTCACAAACAGCCCTGCCCTCCATTAAGATGCGAAAAGGGTCAGAGACGGGCTCGGCAAAAAAAAAAAAAAAAAAAA
RMvd21	Homo_sapiens.GRCh38.cds_ENST00000400752.6|2	TAATACGACTCACTATAGGGAAATAAACCTGGAGGAGATCTTTCTGCACCCTGGGGAATCAGTGATCCAGGTTTCTGGGAAGTACAAGTGGTACCTGAAGAAGCTGGTATTTGTGACAGACAAGGGCCGCTATCTGTCTTTTGGGAAAGACAGTGGCACAAGTTTCAATGCCGTCCCCTTGCACCCCAACACCGTGCTCCGCTTCATCAGTGGCCGGTCTGGTTCTCTCATCGATGCCATTGGCCTGCACTGGGATGTTTACCCCAGTAGCTGCAGCAGAAAAAAAAAAAAAAAAAAAAA
RMvd22	Homo_sapiens.GRCh38.cds_ENST00000553376.5|4	TAATACGACTCACTATAGGGAAATAAGTGACTCGCCGGGCCCTATTCCCTGGAGATTCTGAGATTGACCAGCTCTTCCGGATCTTTCGGACTCTGGGGACCCCAGATGAGGTGGTGTGGCCAGGAGTTACTTCTATGCCTGATTACAAGCCAAGTTTCCCCAAGTGGGCCCGGCAAGATTTTAGTAAAGTTGTACCTCCCCTGGATGAAGATGGACGGAGCTTGTTATCGCAAATGCTGCACTACGACCCTAACAAGCGGATTTCGGCCAAGGCAGCCCTAAAAAAAAAAAAAAAAAAAA
RMvd23	Virus_Picorna_accn|NC_023984|19	TAATACGACTCACTATAGGGAAATAAATCTTAGGGATCTTGTGACTTTCTTTAATGCAGCCAGAGGTGCTCAGTGGATGGTCGATTCCATCCGTGGACTGATTACATGGATTAAACAATGGCTTGAACTGGAAGAAGAAAACGAAGCAGTCCATTTTGAAAGACTTCTGATTGAAAGCCCCAAACACTGTAAAGCAATCAATGATTATAATGTTGGAAAGACTTTTGTTAGACCAGAGAACTCCTTTGATTTTATGGAAAAGCTTGTGGAATCTGCTACCAAAAAAAAAAAAAAAAAAAA
RMvd24	Homo_sapiens.GRCh38.cds_ENST00000358510.6|4	TAATACGACTCACTATAGGGAAATAAATAGAGCGCCTGGGGGCGGAAGAGATGGCCCTGGCCACCCATCACCCGAGTGCCTTTGACAGGGTGCTGCGGTTGAATCCAATGGCTATGGAGCCTCCCGCCATGGATTTCTCTAGGAGACTTAGAGAGCTGGCAGGGAACACGTCTAGCCCACCGCTGTCCCCAGGCCGGCCCAGCCCTATGCAAAGGTTACTGCAACCATTCCAGCCAGGTAGCAAGCCGCCCTTCCTGGCGACGCCCCCCCTCCCTCCTCTAAAAAAAAAAAAAAAAAAAA
RMvd25	Virus_Adeno_accn|NC_025962|44	TAATACGACTCACTATAGGGAAATAACTAGCTCCCAAGGGTGCCCTCTCGTAGACGTACCTGACTGTCGCTCATCTTCGACAGATGGAGACGTACGTTCCTCCTCCGAGGATAATGGCCCCTACGGAGGGCAGGACGAGTATTACGTATCCTCCTTTTGCTCCTCTGCAAGACACAACACGGATTTTTTTTATCGACAACAAAACTTCTGACATACAATCCCTGAATTACGACAACGACCACAGTAACTACTACACGAATATCATCCACAATGCGGACCTAAAAAAAAAAAAAAAAAAAA
RMvd26	Bos_taurus.ARS-UCD1.2.cds_ENSBTAT00000037390.5|6	TAATACGACTCACTATAGGGAAATAACCACGACTCCCTCAACAGCCACCTGGCCTCGGAGCTGCTCCTGACCATCATGGAGGACCGCAGCATCAAGCCAGAGCAGGTGGCCGAGATCCTGCAGGAGCTGTTTCAGGAGCTGCCCTACATCGTCTTCACGAGCATCCTGCAGACCACGATGAAGGCCGTGACGGTGCTGGGCACGCAGCACACGCAGCAGACCGTCGAAGTGATGCTGTCCCTGTGCCCTCCCTCAGAGAGGCAGGTCATGCCCCTGTGGAAAAAAAAAAAAAAAAAAAAA
RMvd27	K_pneumoniae_SVP47474|4	TAATACGACTCACTATAGGGAAATAAGGCCACTGGCAGGCGAAAAAACTGAACGCCGACGCCTCGCAGTGGGAAGTCTTACTCGACGGCGAAAAGGTCGGCGAAGTGAAGTGGGCGCTGGTCGGCGAGCATAATATGCATAACGGCCTGATGGCGATTGCCGCGGCGCGTCACGTCGGCGTGCTGCCGGCGGATGCCGCGAACGCGCTGGGCAGCTTTATCAACGCCCGCCGTCGCCTGGAGCTGCGGGGCGAAGCCAACGGCGTCACCGTGTATGACGAAAAAAAAAAAAAAAAAAAAA
RMvd28	Homo_sapiens.GRCh38.ncrna_ENST00000554640.5|7	TAATACGACTCACTATAGGGAAATAACACACACCTCAAAAGCCCAGAGGACTGTCAGATTCCACTGGTGTCCCCTTGTGGGTTTTCCTGGCACACAGAGCAAAAATGGCTGCAAGGGGAGGTTCTCTCTCTGTTCCCTGGAAATCTCCTTGGGCCTTGTGCAGCATTTGGATGGACACGCAGCGACAGGGGACGTGCTGAATTCTAGATAACAGATGCCTGCCTTAAAATGGAGGCACAAAGCCCAGCCCTGTCCCCTTGGCTGGCCGGCTCTGAGCATCAAAAAAAAAAAAAAAAAAAA
RMvd29	Virus_Picorna_accn|NC_003987|25	TAATACGACTCACTATAGGGAAATAATATCCATGACCCCCACCTATAGAACACTTGTGTATAATTACCCTACTAAAATGGGACAATGTGGAGGTGTTGTATTGAAGGCAGGGAAGATCTTGGGTATACACATCGGTGGTGATGGAACCAGAGGGTTTGCAGCCCTGTTGAAGAGAGACTACTTTGTCAACAAACAAGGTCTTATTACAGAAAAGTACACACCATCAAAACCCATTAATGTTAGAACAAAGACAGCCTTCCACCCCTCTGTTTTTCATGACAAAAAAAAAAAAAAAAAAAA
RMvd30	Homo_sapiens.GRCh38.cds_ENST00000375345.3|1	TAATACGACTCACTATAGGGAAATAAATGGGGACCTGGGGTGCCCCTCACAGGACACTTCCTTGCAGGAACAGAGGTGCCATGCAGCCCCGGGTACTCCTTGTTGTTGCCCTCCTGGCGCTCCTGGCCTCTGCCCGAGCTTCAGAGGCCGAGGATGCCTCCCTTCTCAGCTTCATGCAGGGTTACATGAAGCACGCCACCAAGACCGCCAAGGATGCACTGAGCAGCGTGCAGGAGTCCCAGGTGGCCCAGCAGGCCAGGGGCTGGGTGACCGATGGCTTAAAAAAAAAAAAAAAAAAAA
RMvd31	Bos_taurus.ARS-UCD1.2.cds_ENSBTAT00000008485.6|3	TAATACGACTCACTATAGGGAAATAACCACCTCATGACCTGGGGCCTGGCTGCCCTGCTGAGCGTGGAGGGTGCCCTCATGCTGTACTATCCTTCCATGGCCAGGTGCGAGAGGGGCCTGGAGCATGCCATCCCCCACTACATCACCACGTACTTGCCGCTGCTACTGGTCCTGGTGGGCAACCCCATCCTATTTCGAAAGACAGTGACCGCAGTGGCCTCCTTACTGAAGGGAAGACAAGGCATTTACACGGAGAACGAGAGACGCATGGGAGCCAGGAAAAAAAAAAAAAAAAAAAAA
RMvd32	Sus_scrofa.Sscrofa11.1.ncrna_ENSSSCT00000075604.2|8|T7pause	TAATACGACTCACTATAGGGAAATAAAGAGGTGACACTGCTGTAATGTAAAGACCTGTTAAAAATAATCCAGTTAATAAGTTATTTTCCAATCCACAGTAGATCTTTAGGAAAATAGTCTGAATACCAGTTGTTTGCCACTATGGCTAATCTATCTGTTATCTGTTCATTAATGTAGTTTTCTTGAGTACTAGGTAACAGAGCTAAAAATAATGTTACTAATGAAATTGGAGACATTTTGACTTTATCTCCTTAATACAGCCATTCTCTCACTGGTTCCTAAAAAAAAAAAAAAAAAAAA
RMvd33	Gallus_gallus.bGalGal1.mat.broiler.GRCg7b.ncrna_ENSGALT00010046852.1|7	TAATACGACTCACTATAGGGAAATAAGGCAGCCGGTAGCTTCATCCAACGTTCTTCCTCGCTCGCCGTCTAGACGAATTGTCTGTTGATGCATGTTCAGTAGGAGAACGCCTATTATAAGCAGTTTTTATAGGTACCAAAATCGTAACATTTGCCTACTCAACTATTATTGTCTGCACATCTGTTAATCCTGGGACAGAGATAAGTCCTGTCTTTCAGTGATATACTGGGGAATCGGAAGATAAGGAGAAAGGGGGGAGTATCTTGACACCTGCCTGTTGAAAAAAAAAAAAAAAAAAAA
RMvd34	Homo_sapiens.GRCh38.ncrna_ENST00000660305.1|4	TAATACGACTCACTATAGGGAAATAAATCAAGAATAAACAATAGAAAGACATGATCACTTTCATTGACTTCAGCTGGAAACATTTACAATCCAATTTCAATTTAGCAAGATTTCATCAGAAGGTATCTCCCACAAATTGAGGTCCATCTTACTGTTATTATTTGAAATCTTTTTGTATATGTGTAGTTTGGAACATCTGTTATTGCTGCTACTACGGTTTCTATCACTGTTTGATGCTGGGACTCTTAAGCTCCAACCACGTTTTCACCGAGCTGAGTCGAAAAAAAAAAAAAAAAAAAA
RMvd35	Homo_sapiens.GRCh38.ncrna_ENST00000563151.1|7	TAATACGACTCACTATAGGGAAATAACGTATTCCCAGCTACTCAGGAGGCTGAGGCAGGAAAATCGCTTGAACCTGGGAGGCAGAGATTGCAGTGAGCCGAGATCACTGCACTGCACTCCAGCCTGAGCAACAGAGGGACACTTCGTTCCCCCCGCCAAAAAAAAAATTTTTTTTTAATGATCAGAAGCGGCTGGGCGCGGTGGCTCGGGCCTGTAATCCCAGCACTTTCGGAGGCCGAGGAAGGTAGATCACTTGAGGTCATGAGTTCAAGACCAGCCTAAAAAAAAAAAAAAAAAAAA
RMvd36	Homo_sapiens.GRCh38.ncrna_ENST00000659022.1|1	TAATACGACTCACTATAGGGAAATAAGATGTGACGATTAGGGAAGATGTTTTTAATTCACATAACTATTCTTTAGAGAAAATTGATCCTGAAACACCTTATTGCCTTATCGTAGAATGACTGCATTACTCAGAATTCTTTACCTCTACCGGAATTTAGTGAAGGGAAGGCACAACGTACATTAGGAAAATACAGGACACACTCCAGTCCTTAAACCTTCCACAATCTTCTAGCTCTTTAAGGTCGAGTGTGATCCTCCCCAGAACTGCATCTTCCAGGAAAAAAAAAAAAAAAAAAAAAA
RMvd37	Bos_taurus.ARS-UCD1.2.cds_ENSBTAT00000074233.1|5	TAATACGACTCACTATAGGGAAATAACCCACACCTGCAAGCGTGGCTTCGCATCCCAGGCCTGGATGTACTTCAGACACTCCGTCTACATTCCACAACAAGGATTCCGACTCCCCCTGAAGCTGGTGCTCTCAGTCACCCTGACAGGGACGGCCATCTACCAGGTGGCCCTGCTGCTGCTAGTGGGCGTGGTACCCACCATCCAGAAGGTGAGGGCAGGGATCACCACGGACGTCTCCTACCTGCTGGCCGGCTTTGGGATCGTGCTCTCAGAGGACAGGAAAAAAAAAAAAAAAAAAAA
RMvd38	Homo_sapiens.GRCh38.ncrna_ENST00000625643.1|1	TAATACGACTCACTATAGGGAAATAAGGTCAATGATGAATGGTAAAAGGTCTGAGTCCTCAGATCCCCTCCCGGCATCCCAGTTATCCCCAGCTGCCTCTCCTCCATCGCACTTCAGAAGTGCTGCGATGGGCAGAAGGGCAGCTGACACTCCGTGATGTCCCTCATTCTGTGTTCCTCCGTGAGCTCAGGGAAGACACTGGTTGGCATCCAACAGCTTAGTCACAAAGGGATTTGATTGTTGGGAGTGCTGGTATCTGTGGCTATGATCTGCCTTGTTCAAAAAAAAAAAAAAAAAAAA
RMvd39	S_aureus_AVG65126|3	TAATACGACTCACTATAGGGAAATAAAGTAGCAACGCAATTCAGCAATGATATTAAACTTGTCTCAAGTGGGCACGATAGCATTGATATTATTATGCCAAACATGACTAAAGGGCAGGCATTAAAACGATTGTTAGATAAATGGGAAATGTCTCCTTCAGAGCTCATGGCCTTCGGAGATGCGAATAATGATAAAGATATGTTAGCGTTCGCTAAGCATAGTTATGTGATGGAAAATAGTCATGATGAAGAATTGTTCAATATTGCCTCTGCTGTCGCTCAAAAAAAAAAAAAAAAAAAA
RMvd40	Homo_sapiens.GRCh38.ncrna_ENST00000662993.1|1	TAATACGACTCACTATAGGGAAATAAGTGCCGCTGTTTTCAATGCGCTAACGAGGCACGTTATTCTTAGCCGCGTCCGGGAGGGGATCACATTCCTGCGCAGTTGCGCTGCTGGCGGAAGTGACTTGTTTTCTAACGACCCTCGTGACAGCCAGAGAATGTCCGTTTCTCGGAGCGCAGCACAGCCTGTCCCATCGAGAAGCCTCGGGTGGACATGGACTCCATGGAAGCCTGAGCTGCCAGGGGCTTCCCTGGGGCAGCACTGCTTCGCGTAGGCTCACAAAAAAAAAAAAAAAAAAAA
RMvd41	Virus_HIV_FV536646.1|19	TAATACGACTCACTATAGGGAAATAATATTAGGGATTATGGAAAATAGATGGTAGGTGATGATTGTGTGGTAGGTAGATAGGATGAGGATTAGAATATGGAATAGTTTAGTAAAGTATTATATGTATGTTTTAAAGAAAGTTAAAGATTGGTGTTATAGATATTATTATGAAAGTATAAATTTAAGAGTAAGTTTAGAGGTATATATTTTGTTAGGGGGGGTTAAAATAATAGTAAAAATATATTGGGGTTTGTATTTAGGAGAAAAAGATTGGTATTTGAAAAAAAAAAAAAAAAAAAA
RMvd42	Gallus_gallus.bGalGal1.mat.broiler.GRCg7b.ncrna_ENSGALT00010057294.1|24	TAATACGACTCACTATAGGGAAATAAACAGATTAACATCAGCTAGATTTGAGCAAGAATGACTGCTTATTAATGAAACTCAATACTTAAGGTACGGCATACAAGGAAAGAAAGAGCATGGGGGAAAGAAGCCAAAGCTTACAATGTAAATGATCAGATTAAGTGTTTCAATTTCAAAGAATTTAATATTGTCATAGTTAAAAAAAAAAAAAAAAAAGAGGAGTCTGGAAAAAAGTAGAAAACCAACCCACTAAAATGGTTGGTGATAAACTTCTAATCATAAAAAAAAAAAAAAAAAAAA
RMvd43	Sus_scrofa.Sscrofa11.1.ncrna_ENSSSCT00000066866.1|10	TAATACGACTCACTATAGGGAAATAAGATTTTATATTTAAAGTGCATCTATTATAGGCAGTATATAGTTAAGTTTTGCTTATTCTTGTCACTGTGACAACTCATGATAAAAACTTTTTTTAATTGAGGTATTTAGACTTTTTACATTTGATGTGATTACGATCCAGCTGGGTTTAAAGTTCATCACCTTACTATTTGTTTTTTATTTGTCCCATCTATTTTTTTCTCTTTTTATTCTCTTGCTCTTCTTTTGGATTGAGTATTTTAATTTATTTCAATTTAAAAAAAAAAAAAAAAAAAA
RMvd45	Sus_scrofa.Sscrofa11.1.ncrna_ENSSSCT00000106617.1|17	TAATACGACTCACTATAGGGAAATAAAAATGTAAACTAGAGAAATTAGAGACAGTACGTTAAGTATAGAAATCTACAGTGGAAAAAGTAAAAACAGGCTGTACAGAGAATAAGAAATGATTAACAAATACAAATTATCTAAAACGACTTAAAATAGAAGAAATAGGGAGAATATATAGTTATAATTTTCATTGGGATGAAATCAATATAATATAGGCAAATTCTACATTTATAAATATGTAATTTTGGTGTCAGTTACTGTGTGTGATAAAATTTAGACAAAAAAAAAAAAAAAAAAAAA

### Sheet: Termination validation
Label	Name	Sequence
RMvd14	E_faecalis_TKO16254|3	TAATACGACTCACTATAGGGAAATAAAGACAACTTCCATAAATACAAAATTTTAGACACCAGTGTCATCATTGATGGCAGAATCTACGATATCGCTAAAACGGGCTTTTTAGAAGGTGTTTTGCTCATCCCTAACTTTGTTTTATATGAATTACAATACATTGCTGATTCTGGAGACAGTTTAAAACGGGTGAGAGGTCGTCGTGGCTTAGATATTTTAAATGCTTTACAAAAAGAAGAAGGTATCTCCGTTGAGATGTATGACGGAGATTTCGAGGATAAAAAAAAAAAAAAAAAAAAA
RMvd14A	>E_faecalis_TKO16254|3;ATCTGTTA	TAATACGACTCACTATAGGGAAATAAAGACAACTTCCATAAATACAAAATTTTAGACACCAGTGTCATCATTGATGGCAGAATCTACGATATCGCTAAAACGGGCTTTTTAGAAGGTGTTTTGCTCATCCCTAACTTTGTTTTATATGAATTACAATACATTGCTGATTCTGGAGACAGTTTAAAACGGGTGAGAGGTCGATCTGTTATAGATATTTTAAATGCTTTACAAAAAGAAGAAGGTATCTCCGTTGAGATGTATGACGGAGATTTCGAGGATAAAAAAAAAAAAAAAAAAAAA
RMvd14B	>E_faecalis_TKO16254|3;ATCTGTTT	TAATACGACTCACTATAGGGAAATAAAGACAACTTCCATAAATACAAAATTTTAGACACCAGTGTCATCATTGATGGCAGAATCTACGATATCGCTAAAACGGGCTTTTTAGAAGGTGTTTTGCTCATCCCTAACTTTGTTTTATATGAATTACAATACATTGCTGATTCTGGAGACAGTTTAAAACGGGTGAGAGGTCGATCTGTTTTAGATATTTTAAATGCTTTACAAAAAGAAGAAGGTATCTCCGTTGAGATGTATGACGGAGATTTCGAGGATAAAAAAAAAAAAAAAAAAAAA
RMvd14C	>E_faecalis_TKO16254|3;TTCTGTTT	TAATACGACTCACTATAGGGAAATAAAGACAACTTCCATAAATACAAAATTTTAGACACCAGTGTCATCATTGATGGCAGAATCTACGATATCGCTAAAACGGGCTTTTTAGAAGGTGTTTTGCTCATCCCTAACTTTGTTTTATATGAATTACAATACATTGCTGATTCTGGAGACAGTTTAAAACGGGTGAGAGGTCGTTCTGTTTTAGATATTTTAAATGCTTTACAAAAAGAAGAAGGTATCTCCGTTGAGATGTATGACGGAGATTTCGAGGATAAAAAAAAAAAAAAAAAAAAA
RMvd30	Homo_sapiens.GRCh38.cds_ENST00000375345.3|1	TAATACGACTCACTATAGGGAAATAAATGGGGACCTGGGGTGCCCCTCACAGGACACTTCCTTGCAGGAACAGAGGTGCCATGCAGCCCCGGGTACTCCTTGTTGTTGCCCTCCTGGCGCTCCTGGCCTCTGCCCGAGCTTCAGAGGCCGAGGATGCCTCCCTTCTCAGCTTCATGCAGGGTTACATGAAGCACGCCACCAAGACCGCCAAGGATGCACTGAGCAGCGTGCAGGAGTCCCAGGTGGCCCAGCAGGCCAGGGGCTGGGTGACCGATGGCTTAAAAAAAAAAAAAAAAAAAA
RMvd30A	>Homo_sapiens.GRCh38.cds_ENST00000375345.3|1;ATCTGTTA	TAATACGACTCACTATAGGGAAATAAATGGGGACCTGGGGTGCCCCTCACAGGACACTTCCTTGCAGGAACAGAGGTGCCATGCAGCCCCGGGTACTCCTTGTTGTTGCCCTCCTGGCGCTCCTGGCCTCTGCCCGAGCTTCAGAGGCCGAGGATGCCTCCCTTCTCAGCTTCATGCAGGGTTACATGAAGCACGCCACCATCTGTTACAAGGATGCACTGAGCAGCGTGCAGGAGTCCCAGGTGGCCCAGCAGGCCAGGGGCTGGGTGACCGATGGCTTAAAAAAAAAAAAAAAAAAAA
RMvd30B	>Homo_sapiens.GRCh38.cds_ENST00000375345.3|1;ATCTGTTT	TAATACGACTCACTATAGGGAAATAAATGGGGACCTGGGGTGCCCCTCACAGGACACTTCCTTGCAGGAACAGAGGTGCCATGCAGCCCCGGGTACTCCTTGTTGTTGCCCTCCTGGCGCTCCTGGCCTCTGCCCGAGCTTCAGAGGCCGAGGATGCCTCCCTTCTCAGCTTCATGCAGGGTTACATGAAGCACGCCACCATCTGTTTCAAGGATGCACTGAGCAGCGTGCAGGAGTCCCAGGTGGCCCAGCAGGCCAGGGGCTGGGTGACCGATGGCTTAAAAAAAAAAAAAAAAAAAA
RMvd30C	>Homo_sapiens.GRCh38.cds_ENST00000375345.3|1;TTCTGTTT	TAATACGACTCACTATAGGGAAATAAATGGGGACCTGGGGTGCCCCTCACAGGACACTTCCTTGCAGGAACAGAGGTGCCATGCAGCCCCGGGTACTCCTTGTTGTTGCCCTCCTGGCGCTCCTGGCCTCTGCCCGAGCTTCAGAGGCCGAGGATGCCTCCCTTCTCAGCTTCATGCAGGGTTACATGAAGCACGCCACCTTCTGTTTCAAGGATGCACTGAGCAGCGTGCAGGAGTCCCAGGTGGCCCAGCAGGCCAGGGGCTGGGTGACCGATGGCTTAAAAAAAAAAAAAAAAAAAA
RMvd46	Homo_sapiens.GRCh38.cds_ENST00000531107.5|1	TAATACGACTCACTATAGGGAAATAAATGGGAATGGATTTGACTTGTCCTTTTGGCATCTCCCCAGCCTGTGGAGCCCAGGCCTCTTGGAGCATCTTTGGGGCTGACGCAGCGGAGGTTCCGGGCACACGTGGCCACTCCCAGCAGGAGGCTGCCATGCCCCACATTCCCGAGGACGAGGAGCCCCCCGGAGAGCCACAGGCAGCCCAGAGCCCTGCCGGCCAAGGTCCTCCTGCCGCAGGAGTATCTTGCAGTCCAACTCCCACGATTGTCCTGACTGGAAAAAAAAAAAAAAAAAAAA
RMvd46A	>Homo_sapiens.GRCh38.cds_ENST00000531107.5|1;ATCTGTTA	TAATACGACTCACTATAGGGAAATAAATGGGAATGGATTTGACTTGTCCTTTTGGCATCTCCCCAGCCTGTGGAGCCCAGGCCTCTTGGAGCATCTTTGGGGCTGACGCAGCGGAGGTTCCGGGCACACGTGGCCACTCCCAGCAGGAGGCTGCCATGCCCCACATTCCCGAGGACGAGGAGCCCCCCGGAGAGCCACAGATCTGTTAGAGCCCTGCCGGCCAAGGTCCTCCTGCCGCAGGAGTATCTTGCAGTCCAACTCCCACGATTGTCCTGACTGGAAAAAAAAAAAAAAAAAAAA
RMvd46B	>Homo_sapiens.GRCh38.cds_ENST00000531107.5|1;ATCTGTTT	TAATACGACTCACTATAGGGAAATAAATGGGAATGGATTTGACTTGTCCTTTTGGCATCTCCCCAGCCTGTGGAGCCCAGGCCTCTTGGAGCATCTTTGGGGCTGACGCAGCGGAGGTTCCGGGCACACGTGGCCACTCCCAGCAGGAGGCTGCCATGCCCCACATTCCCGAGGACGAGGAGCCCCCCGGAGAGCCACAGATCTGTTTGAGCCCTGCCGGCCAAGGTCCTCCTGCCGCAGGAGTATCTTGCAGTCCAACTCCCACGATTGTCCTGACTGGAAAAAAAAAAAAAAAAAAAA
RMvd46C	>Homo_sapiens.GRCh38.cds_ENST00000531107.5|1;TTCTGTTT	TAATACGACTCACTATAGGGAAATAAATGGGAATGGATTTGACTTGTCCTTTTGGCATCTCCCCAGCCTGTGGAGCCCAGGCCTCTTGGAGCATCTTTGGGGCTGACGCAGCGGAGGTTCCGGGCACACGTGGCCACTCCCAGCAGGAGGCTGCCATGCCCCACATTCCCGAGGACGAGGAGCCCCCCGGAGAGCCACAGTTCTGTTTGAGCCCTGCCGGCCAAGGTCCTCCTGCCGCAGGAGTATCTTGCAGTCCAACTCCCACGATTGTCCTGACTGGAAAAAAAAAAAAAAAAAAAA
RMvd47	Homo_sapiens.GRCh38.ncrna_ENST00000655056.1|3	TAATACGACTCACTATAGGGAAATAAGATGGATGCTGCTGGCAGGTGCACCACACTGAGTTGCAAGACTCGTCCCTCCAGGCACCCCCTTCACAGGTTCAGCATCCTCGCTGCCATCTCCTCACAAATGCGGCCTCTGAAGACATACCCATTCCTTTTCTTCTGAGCCCGCAGAAGACAACCCTGCCTAGCTTCTTTGCAGCTACGTGGAGACATGTGACTAGTTTGGCCAATGGGATGTGAGAAGAGATGATGAAACTCGGAGGAGAACTTGTGAGATCAAAAAAAAAAAAAAAAAAAA
RMvd47A	>Homo_sapiens.GRCh38.ncrna_ENST00000655056.1|3;ATCTGTTA	TAATACGACTCACTATAGGGAAATAAGATGGATGCTGCTGGCAGGTGCACCACACTGAGTTGCAAGACTCGTCCCTCCAGGCACCCCCTTCACAGGTTCAGCATCCTCGCTGCCATCTCCTCACAAATGCGGCCTCTGAAGACATACCCATTCCTTTTCTTCTGAGCCCGCAGAAGACAACCCTGCCTAGCTTCTTTGCAATCTGTTAGAGACATGTGACTAGTTTGGCCAATGGGATGTGAGAAGAGATGATGAAACTCGGAGGAGAACTTGTGAGATCAAAAAAAAAAAAAAAAAAAA
RMvd47B	>Homo_sapiens.GRCh38.ncrna_ENST00000655056.1|3;ATCTGTTT	TAATACGACTCACTATAGGGAAATAAGATGGATGCTGCTGGCAGGTGCACCACACTGAGTTGCAAGACTCGTCCCTCCAGGCACCCCCTTCACAGGTTCAGCATCCTCGCTGCCATCTCCTCACAAATGCGGCCTCTGAAGACATACCCATTCCTTTTCTTCTGAGCCCGCAGAAGACAACCCTGCCTAGCTTCTTTGCAATCTGTTTGAGACATGTGACTAGTTTGGCCAATGGGATGTGAGAAGAGATGATGAAACTCGGAGGAGAACTTGTGAGATCAAAAAAAAAAAAAAAAAAAA
RMvd47C	>Homo_sapiens.GRCh38.ncrna_ENST00000655056.1|3;TTCTGTTT	TAATACGACTCACTATAGGGAAATAAGATGGATGCTGCTGGCAGGTGCACCACACTGAGTTGCAAGACTCGTCCCTCCAGGCACCCCCTTCACAGGTTCAGCATCCTCGCTGCCATCTCCTCACAAATGCGGCCTCTGAAGACATACCCATTCCTTTTCTTCTGAGCCCGCAGAAGACAACCCTGCCTAGCTTCTTTGCATTCTGTTTGAGACATGTGACTAGTTTGGCCAATGGGATGTGAGAAGAGATGATGAAACTCGGAGGAGAACTTGTGAGATCAAAAAAAAAAAAAAAAAAAA
RMvd48	Homo_sapiens.GRCh38.ncrna_ENST00000663061.1|1	TAATACGACTCACTATAGGGAAATAAAGAAAGTGTGATAGTGGCTGTGTAGCAGAGGGGTCTTCTTTCACTAGTACATTTGATGTGCCAGGAGTACATGGGTGGTGTGTGCCAAAGGACACTTGAGATTTTTTCCATTGTCTCATGGTGGAATACTGGAGGAGTAAGTGTTCCTACTTGTTAAGCAGGTATTCTGTGTGTGCTGAAAGCAGGCCTTTCGCTGACGTGTGCGGGCAGCCAGTGCTGTGGAGCAAGGCCACCATGGACTGTCTGCTGTTGATAAAAAAAAAAAAAAAAAAAA
RMvd48A	>Homo_sapiens.GRCh38.ncrna_ENST00000663061.1|1;ATCTGTTA	TAATACGACTCACTATAGGGAAATAAAGAAAGTGTGATAGTGGCTGTGTAGCAGAGGGGTCTTCTTTCACTAGTACATTTGATGTGCCAGGAGTACATGGGTGGTGTGTGCCAAAGGACACTTGAGATTTTTTCCATTGTCTCATGGTGGAATACTGGAGGAGTAAGTGTTCCTACTTGTTAAGCAGGTATTCTGTGTGTATCTGTTACAGGCCTTTCGCTGACGTGTGCGGGCAGCCAGTGCTGTGGAGCAAGGCCACCATGGACTGTCTGCTGTTGATAAAAAAAAAAAAAAAAAAAA
RMvd48B	>Homo_sapiens.GRCh38.ncrna_ENST00000663061.1|1;ATCTGTTT	TAATACGACTCACTATAGGGAAATAAAGAAAGTGTGATAGTGGCTGTGTAGCAGAGGGGTCTTCTTTCACTAGTACATTTGATGTGCCAGGAGTACATGGGTGGTGTGTGCCAAAGGACACTTGAGATTTTTTCCATTGTCTCATGGTGGAATACTGGAGGAGTAAGTGTTCCTACTTGTTAAGCAGGTATTCTGTGTGTATCTGTTTCAGGCCTTTCGCTGACGTGTGCGGGCAGCCAGTGCTGTGGAGCAAGGCCACCATGGACTGTCTGCTGTTGATAAAAAAAAAAAAAAAAAAAA
RMvd48C	>Homo_sapiens.GRCh38.ncrna_ENST00000663061.1|1;TTCTGTTT	TAATACGACTCACTATAGGGAAATAAAGAAAGTGTGATAGTGGCTGTGTAGCAGAGGGGTCTTCTTTCACTAGTACATTTGATGTGCCAGGAGTACATGGGTGGTGTGTGCCAAAGGACACTTGAGATTTTTTCCATTGTCTCATGGTGGAATACTGGAGGAGTAAGTGTTCCTACTTGTTAAGCAGGTATTCTGTGTGTTTCTGTTTCAGGCCTTTCGCTGACGTGTGCGGGCAGCCAGTGCTGTGGAGCAAGGCCACCATGGACTGTCTGCTGTTGATAAAAAAAAAAAAAAAAAAAA
RMvd49	Homo_sapiens.GRCh38.ncrna_ENST00000702646.1|1	TAATACGACTCACTATAGGGAAATAAAAGCCAGGCTTTGCTCAGCTGCATCCTGCCCAGCCTCAGGCGCTCAGTGACCTCAGTAGGATCGGCTGCTCCTGTCTTCGAGCCATCTCTTGGCGAAGGACTTTCCAGGTTCCTCGGCAGGCAGTTGACGATGTAGCACCAGGGGACTCCTGTCCCTTGGTCACGTCCCTTTTTTCAACGTGACCTCAGTCTGGTCCTCTCCAGGCTGTCTTTACTGAGGACAGGCCATGCAGATCCCTGGTCAATCTTGCTCTAAAAAAAAAAAAAAAAAAAA
RMvd49A	>Homo_sapiens.GRCh38.ncrna_ENST00000702646.1|1;ATCTGTTA	TAATACGACTCACTATAGGGAAATAAAAGCCAGGCTTTGCTCAGCTGCATCCTGCCCAGCCTCAGGCGCTCAGTGACCTCAGTAGGATCGGCTGCTCCTGTCTTCGAGCCATCTCTTGGCGAAGGACTTTCCAGGTTCCTCGGCAGGCAGTTGACGATGTAGCACCAGGGGACTCCTGTCCCTTGGTCACGTCCCTTTTTATCTGTTAACCTCAGTCTGGTCCTCTCCAGGCTGTCTTTACTGAGGACAGGCCATGCAGATCCCTGGTCAATCTTGCTCTAAAAAAAAAAAAAAAAAAAA
RMvd49B	>Homo_sapiens.GRCh38.ncrna_ENST00000702646.1|1;ATCTGTTT	TAATACGACTCACTATAGGGAAATAAAAGCCAGGCTTTGCTCAGCTGCATCCTGCCCAGCCTCAGGCGCTCAGTGACCTCAGTAGGATCGGCTGCTCCTGTCTTCGAGCCATCTCTTGGCGAAGGACTTTCCAGGTTCCTCGGCAGGCAGTTGACGATGTAGCACCAGGGGACTCCTGTCCCTTGGTCACGTCCCTTTTTATCTGTTTACCTCAGTCTGGTCCTCTCCAGGCTGTCTTTACTGAGGACAGGCCATGCAGATCCCTGGTCAATCTTGCTCTAAAAAAAAAAAAAAAAAAAA
RMvd49C	>Homo_sapiens.GRCh38.ncrna_ENST00000702646.1|1;TTCTGTTT	TAATACGACTCACTATAGGGAAATAAAAGCCAGGCTTTGCTCAGCTGCATCCTGCCCAGCCTCAGGCGCTCAGTGACCTCAGTAGGATCGGCTGCTCCTGTCTTCGAGCCATCTCTTGGCGAAGGACTTTCCAGGTTCCTCGGCAGGCAGTTGACGATGTAGCACCAGGGGACTCCTGTCCCTTGGTCACGTCCCTTTTTTTCTGTTTACCTCAGTCTGGTCCTCTCCAGGCTGTCTTTACTGAGGACAGGCCATGCAGATCCCTGGTCAATCTTGCTCTAAAAAAAAAAAAAAAAAAAA

### Sheet: Gene validation
Name	Label	Sequence
XBB PP1	WT	TAATACGACTCACTATAGGGAATAAACTAGTATTCTTCTGGTCCCCACAGACTCAGAGAGAACCCGCCACCATGTTTGTTTTTCTTGTTTTATTGCCACTAGTCTCTAGTCAGTGTGTTAATCTTATAACCAGAACTCAATCATACACTAATTCTTTCACACGTGGTGTTTATTACCCTGACAAAGTTTTCAGATCCTCAGTTTTACATTCAACTCAGGACTTGTTCTTACCTTTCTTTTCCAATGTTACTTGGTTCCATGCTATACATGTCTCTGGGACCAATGGTACTAAGAGGTTTGATAACCCTGCCCTACCATTTAATGATGGTGTTTATTTTGCTTCCACTGAGAAGTCTAACATAATAAGAGGCTGGATTTTTGGTACTACTTTAGATTCGA…
XBB PP2	Low	TAATACGACTCACTATAGGGAATAAACTAGTATTCTTCTGGTCCCCACAGACTCAGAGAGAACCCGCCACCATGTTTGTTTTTTTAGTTTTATTACCTCTGGTTTCTTCACAGTGTGTGAACCTGATCACCCGGACCCAATCCTACACCAATTCTTTTACTCGGGGGGTTTATTATCCTGACAAAGTTTTTCGTTCATCTGTTTTACATTCAACCCAAGATCTTTTTTTACCTTTTTTTTCTAATGTTACATGGTTTCATGCCATTCACGTTTCTGGCACCAACGGCACCAAGCGTTTTGACAACCCTGCCCTTCCTTTTAATGATGGTGTTTATTTTGCTTCAACTGAAAAATCCAACATCATCCGTGGTTGGATTTTTGGTACCACCCTTGACTCCA…
XBB PP3	Mid-low	TAATACGACTCACTATAGGGAATAAACTAGTATTCTTCTGGTCCCCACAGACTCAGAGAGAACCCGCCACCATGTTCGTTTTTTTAGTTTTATTGCCACTAGTCTCTTCGCAGTGCGTTAATCTGATCACCCGGACCCAATCGTACACGAACTCTTTTACACGGGGTGTTTATTACCCGGACAAAGTTTTCAGATCCTCTGTTTTACATTCAACTCAGGACCTTTTTTTACCTTTTTTTTCAAACGTCACTTGGTTTCATGCGATACATGTCTCTGGGACAAACGGTACCAAGCGGTTTGACAACCCCGCCCTACCATTTAATGACGGTGTTTACTTTGCGTCCACTGAAAAAAGCAACATAATACGTGGGTGGATTTTTGGTACTACTTTAGATAGTA…
XBB PP4	Mid-high	TAATACGACTCACTATAGGGAATAAACTAGTATTCTTCTGGTCCCCACAGACTCAGAGAGAACCCGCCACCATGTTTGTCTTTCTGGTCCTCTTGCCTCTCGTCTCTAGTCAGTGTGTAAACCTTATAACCCGTACTCAATCTTATACTAATTCATTCACACGTGGTGTATACTACCCAGACAAGGTCTTCCGTTCCTCAGTTCTTCACTCAACTCAGGACCTCTTCCTGCCCTTCTTCTCGAACGTTACGTGGTTCCATGCGATACATGTTTCTGGTACGAATGGGACTAAGAGGTTCGACAACCCTGCCTTACCATTTAACGATGGCGTGTATTTTGCCAGTACTGAGAAAAGTAACATCATCAGAGGCTGGATTTTCGGTACTACTCTGGATTCCA…
XBB PP5	High	TAATACGACTCACTATAGGGAATAAACTAGTATTCTTCTGGTCCCCACAGACTCAGAGAGAACCCGCCACCATGTTCGTGTTCCTGGTCTTGTTGCCGTTGGTAAGTAGTCAGTGCGTCAACTTGATTACCCGGACTCAGTCGTATACGAATAGCTTCACAAGGGGCGTGTACTATCCTGACAAGGTCTTCCGGTCGTCGGTGCTGCACAGTACTCAGGACTTGTTCCTGCCGTTCTTCTCGAACGTTACGTGGTTCCATGCGATTCATGTATCGGGTACGAATGGTACGAAACGGTTCGATAATCCTGCGTTGCCTTTCAATGATGGAGTGTATTTTGCCAGTACTGAGAAGAGTAACATTATCAGAGGATGGATCTTCGGGACAACGTTGGACTCGA…
Cas9 WT	WT	TAATACGACTCACTATAGGGAATAAACTAGTATTCTTCTGGTCCCCACAGACTCAGAGAGAACCCGCCACCATGGACTATAAGGACCACGACGGAGACTACAAGGATCATGATATTGATTACAAAGACGATGACGATAAGATGGCCCCAAAGAAGAAGCGGAAGGTCGGTATCCACGGAGTCCCAGCAGCCGACAAGAAGTACAGCATCGGCCTGGACATCGGCACCAACTCTGTGGGCTGGGCCGTGATCACCGACGAGTACAAGGTGCCCAGCAAGAAATTCAAGGTGCTGGGCAACACCGACCGGCACAGCATCAAGAAGAACCTGATCGGAGCCCTGCTGTTCGACAGCGGCGAAACAGCCGAGGCCACCCGGCTGAAGAGAACCGCCAGAAGAA…
Cas9 RM1	Mid-low	TAATACGACTCACTATAGGGAATAAACTAGTATTCTTCTGGTCCCCACAGACTCAGAGAGAACCCGCCACCATGGATTACAAGGACCACGATGGTGATTATAAGGATCATGATATTGATTACAAAGACGACGACGATAAGATGGCTCCCAAGAAGAAGAGGAAGGTAGGAATCCATGGAGTCCCAGCCGCTGACAAAAAGTATAGCATAGGCTTGGATATCGGCACTAACTCTGTAGGCTGGGCAGTGATAACTGATGAGTATAAAGTGCCCTCTAAGAAGTTCAAGGTGCTGGGCAATACTGATCGGCATAGCATAAAGAAGAACTTAATCGGCGCCCTCCTGTTTGATAGTGGGGAGACGGCCGAGGCTACACGGTTAAAGAGAACTGCCAGAAGAC…
Cas9 RM2	Low	TAATACGACTCACTATAGGGAATAAACTAGTATTCTTCTGGTCCCCACAGACTCAGAGAGAACCCGCCACCATGGATTACAAGGACCACGACGGGGACTACAAGGACCATGACATTGACTACAAGGACGACGATGACAAGATGGCACCCAAGAAGAAGAGGAAGGTGGGGATACATGGGGTGCCGGCGGCGGACAAGAAGTACTCTATTGGTTTAGATATTGGGACGAACTCGGTGGGGTGGGCAGTGATCACAGATGAGTACAAGGTCCCCTCTAAGAAGTTTAAAGTGCTGGGGAACACAGACAGACACAGCATTAAGAAGAACCTGATTGGGGCTCTGCTTTTTGACTCGGGGGAGACGGCGGAGGCGACGAGGCTGAAGAGGACGGCGAGGCGGA…
Cas9 RM3	High	TAATACGACTCACTATAGGGAATAAACTAGTATTCTTCTGGTCCCCACAGACTCAGAGAGAACCCGCCACCATGGATTATAAGGATCATGATGGTGACTACAAGGATCATGATATTGACTACAAGGATGATGATGATAAGATGGCTCCTAAGAAGAAGCGTAAGGTCGGTATCCACGGCGTCCCTGCTGCCGATAAGAAGTATTCCATAGGGCTGGACATTGGTACTAACTCAGTTGGCTGGGCGGTTATTACGGACGAGTACAAGGTTCCGAGCAAGAAATTCAAGGTCTTAGGTAATACTGATAGGCATAGTATCAAGAAGAATCTCATCGGTGCGTTGTTGTTCGACAGTGGTGAGACTGCTGAGGCTACTCGTCTGAAGCGTACTGCTCGTCGGC…
Cas9 RM4	Mid-high	TAATACGACTCACTATAGGGAATAAACTAGTATTCTTCTGGTCCCCACAGACTCAGAGAGAACCCGCCACCATGGACTACAAGGATCACGATGGAGACTATAAGGATCACGATATTGACTACAAAGATGATGACGATAAAATGGCACCTAAGAAAAAGCGGAAAGTTGGAATCCATGGGGTTCCAGCTGCAGATAAGAAGTATAGCATCGGCCTCGATATTGGGACCAATTCGGTCGGTTGGGCAGTCATTACGGACGAGTACAAGGTTCCAAGTAAAAAATTTAAGGTCCTGGGAAATACCGATCGGCACTCTATCAAGAAAAACTTGATTGGTGCCTTGTTGTTCGATAGTGGCGAAACTGCCGAGGCTACCCGGTTGAAGAGGACTGCCCGCAGAC…

### Sheet: Spike Wuhan co-optimization
WT	ATGTTTGTTTTTCTTGTTTTATTGCCACTAGTCTCTAGTCAGTGTGTTAATCTTACAACCAGAACTCAATTACCCCCTGCATACACTAATTCTTTCACACGTGGTGTTTATTACCCTGACAAAGTTTTCAGATCCTCAGTTTTACATTCAACTCAGGACTTGTTCTTACCTTTCTTTTCCAATGTTACTTGGTTCCATGCTATACATGTCTCTGGGACCAATGGTACTAAGAGGTTTGATAACCCTGTCCTACCATTTAATGATGGTGTTTATTTTGCTTCCACTGAGAAGTCTAACATAATAAGAGGCTGGATTTTTGGTACTACTTTAGATTCGAAGACCCAGTCCCTACTTATTGTTAATAACGCTACTAATGTTGTTATTAAAGTCTGTGAATTT…
BNT162b2	ATGTTCGTGTTCCTGGTGCTGCTGCCTCTGGTGTCCAGCCAGTGTGTGAACCTGACCACCAGAACACAGC TGCCTCCAGCCTACACCAACAGCTTTACCAGAGGCGTGTACTACCCCGACAAGGTGTTCAGATCCAGCGT GCTGCACTCTACCCAGGACCTGTTCCTGCCTTTCTTCAGCAACGTGACCTGGTTCCACGCCATCCACGTG TCCGGCACCAATGGCACCAAGAGATTCGACAACCCCGTGCTGCCCTTCAACGACGGGGTGTACTTTGCCA GCACCGAGAAGTCCAACATCATCAGAGGCTGGATCTTCGGCACCACACTGGACAGCAAGACCCAGAGCCT GCTGATCGTGAACAACGCCACCAACGTGGTCATCAAAGTGTGCG…
mRNA1273	ATGTTCGTGTTCCTGGTGCTGCTGCCCCTGGTGAGCAGCCAGTGCGTGAACCTGACCACCCGGACCCAGCTGCCACCAGCCTACACCAACAGCTTCACCCGGGGCGTCTACTACCCCGACAAGGTGTTCCGGAGCAGCGTCCTGCACAGCACCCAGGACCTGTTCCTGCCCTTCTTCAGCAACGTGACCTGGTTCCACGCCATCCACGTGAGCGGCACCAACGGCACCAAGCGGTTCGACAACCCCGTGCTGCCCTTCAACGACGGCGTGTACTTCGCCAGCACCGAGAAGAGCAACATCATCCGGGGCTGGATCTTCGGCACCACCCTGGACAGCAAGACCCAGAGCCTGCTGATCGTGAATAACGCCACCAACGTGGTGATCAAGGTGTGCGAGTTC…
GenSmart	ATGTTCGTGTTCCTGGTCCTGCTGCCCCTGGTGTCAAGCCAATGTGTGAACCTGACCACAAGAACTCAGCTGCCCCCTGCTTACACCAATTCATTCACCAGAGGAGTGTATTACCCTGACAAGGTGTTCAGAAGCAGCGTGCTGCATTCTACCCAGGACCTGTTCCTGCCTTTCTTCAGCAACGTGACATGGTTCCACGCCATCCACGTCTCCGGCACAAACGGAACAAAGCGGTTTGACAACCCCGTGCTGCCATTCAACGATGGAGTCTACTTCGCCTCCACCGAGAAGTCGAACATAATCCGGGGATGGATCTTCGGCACCACCCTGGATAGTAAAACCCAGAGCCTGCTGATCGTGAATAATGCCACAAACGTGGTGATCAAGGTTTGTGAATTC…
Twist	ATGTTCGTGTTCCTGGTGCTGCTGCCCCTGGTCAGCAGCCAGTGCGTGAACCTGACCACCAGAACCCAGCTGCCCCCCGCCTACACCAACAGCTTCACCCGAGGCGTGTACTATCCCGACAAGGTGTTCAGATCCAGCGTGCTCCACAGCACCCAGGACCTGTTCCTCCCCTTCTTCTCCAACGTGACCTGGTTCCACGCCATCCACGTCAGCGGGACCAACGGCACCAAGAGGTTCGACAACCCCGTCCTGCCCTTCAACGACGGCGTGTACTTCGCCTCCACCGAGAAGAGCAACATTATCAGAGGCTGGATCTTCGGCACCACCCTCGACAGCAAGACCCAGTCCCTGCTGATCGTGAACAACGCCACCAACGTGGTGATCAAGGTCTGCGAGTTC…
IDT #1	ATGTTTGTCTTTCTCGTGCTGCTCCCTCTCGTAAGCAGCCAGTGTGTGAATCTTACCACGAGAACACAGCTCCCACCAGCATACACTAACAGTTTTACCAGAGGCGTCTACTATCCGGATAAGGTGTTCCGGTCAAGCGTCCTGCATTCCACCCAAGATTTGTTTCTGCCGTTCTTTTCCAACGTTACTTGGTTTCACGCCATCCACGTCAGCGGTACGAACGGAACCAAGAGATTTGATAACCCTGTGCTCCCGTTCAATGACGGAGTTTACTTTGCCTCAACCGAAAAGAGCAATATCATCCGCGGCTGGATCTTCGGTACCACCTTGGACAGTAAGACCCAGAGCTTGCTCATCGTCAATAATGCTACAAATGTGGTAATCAAGGTTTGTGAGTTC…
IDT #2	ATG TTC GTT TTC CTC GTG CTC CTC CCA TTG GTT AGT TCC CAG TGC GTC AAT CTG ACA ACA AGG ACG CAA CTG CCT CCA GCC TAC ACT AAC AGC TTC ACC CGC GGT GTT TAC TAC CCA GAT AAG GTG TTT AGG TCT AGC GTG CTG CAT AGT ACC CAG GAT CTT TTT TTG CCC TTT TTC TCT AAC GTG ACT TGG TTC CAT GCT ATT CAT GTC TCC GGA ACA AAC GGG ACA AAA AGA TTC GAT AAT CCC GTG CTG CCA TTT AAC GAT GGC GTG TAT TTC GCT TCT ACC GAG AAA TCC AAT ATA…
IDT #3	ATG TTT GTG TTT CTC GTG CTT TTG CCT CTG GTG AGC TCC CAG TGC GTG AAT TTG ACC ACC AGA ACA CAG CTG CCA CCA GCC TAC ACC AAT TCT TTC ACC CGG GGC GTG TAC TAT CCT GAT AAA GTT TTT CGC AGC TCC GTG CTT CAC TCA ACC CAG GAC CTG TTT CTG CCC TTC TTT AGT AAT GTG ACT TGG TTT CAT GCC ATC CAC GTT TCC GGT ACT AAC GGC ACG AAA AGG TTT GAC AAT CCT GTG CTG CCG TTC AAC GAC GGG GTG TAC TTC GCG TCA ACC GAG AAA TCA AAT ATC…
VB	ATGTTCGTGTTCCTGGTGCTGCTGCCTCTGGTGAGCTCACAGTGCGTCAACCTGACCACCAGAACCCAACTGCCCCCCGCCTACACCAATAGCTTCACACGGGGGGTGTACTACCCTGATAAGGTGTTCCGGAGTTCTGTGCTGCACTCCACACAGGACCTGTTTCTGCCTTTTTTTTCCAATGTGACATGGTTCCACGCCATCCACGTGAGCGGCACCAACGGCACAAAAAGGTTTGACAACCCCGTGCTGCCATTTAATGATGGGGTGTACTTCGCTTCCACCGAGAAATCCAACATCATTAGGGGCTGGATCTTCGGCACTACCCTGGATTCTAAGACTCAGTCCCTGCTGATCGTGAATAACGCCACCAACGTGGTGATCAAGGTGTGCGAATTT…
ExpO #1	ATGTTTGTATTTCTTGTTCTGCTGCCGCTCGTCTCATCACAGTGCGTTAATCTGACCACCAGGACCCAGCTGCCCCCAGCCTATACCAATAGCTTTACTCGGGGAGTGTACTACCCCGATAAGGTGTTCAGAAGCTCAGTTCTTCATTCAACCCAGGATCTGTTTCTGCCCTTCTTTAGCAATGTGACCTGGTTTCACGCGATCCACGTTAGTGGGACCAACGGCACAAAACGCTTCGATAACCCTGTCTTGCCATTCAACGATGGGGTATATTTCGCTTCTACGGAGAAGTCCAACATCATCCGCGGTTGGATCTTTGGCACGACACTGGACTCAAAGACTCAGAGTTTGTTGATCGTGAATAATGCTACGAACGTGGTGATAAAAGTCTGCGAGTTT…
ExpO #2	ATGTTCGTGTTTCTGGTGCTGCTGCCCTTGGTATCATCCCAGTGCGTCAATCTCACAACCAGAACACAGCTCCCTCCAGCTTATACAAACTCTTTCACACGAGGAGTGTATTACCCGGACAAAGTGTTTCGAAGTTCCGTACTGCATTCAACACAGGATTTGTTCCTCCCCTTTTTTTCCAACGTTACCTGGTTCCACGCCATCCACGTCAGCGGAACCAATGGCACCAAGAGATTTGACAACCCAGTGCTGCCTTTTAACGACGGCGTCTATTTTGCTTCTACTGAAAAGTCTAACATTATCCGGGGATGGATCTTCGGAACAACTCTTGATTCCAAAACGCAAAGTCTCCTGATCGTAAATAACGCAACCAACGTTGTTATTAAGGTCTGCGAATTC…
ExpO #3	ATGTTCGTGTTCCTCGTGCTGTTGCCTTTGGTGAGCTCCCAGTGCGTGAACCTGACCACTCGGACTCAGCTCCCCCCGGCCTACACTAACAGTTTCACCAGAGGGGTGTACTACCCCGACAAAGTCTTTAGGAGCTCCGTCTTGCATAGCACACAAGACCTTTTTTTGCCATTCTTCAGCAATGTTACCTGGTTCCACGCCATCCACGTGAGTGGGACGAACGGCACGAAACGCTTCGACAACCCCGTACTGCCCTTCAATGATGGCGTCTACTTTGCCTCTACTGAGAAGTCCAACATCATCCGGGGCTGGATCTTCGGAACCACGTTGGATTCAAAAACACAGAGTCTGCTGATCGTCAACAACGCCACAAACGTTGTTATCAAGGTGTGCGAGTTT…
GENEWIZ	ATGTTCGTGTTCCTGGTGCTGCTGCCCCTGGTGAGCAGCCAATGCGTGAACCTGACCACAAGAACACAGCTGCCCCCCGCCTACACCAACAGCTTCACAAGAGGCGTGTACTACCCCGACAAGGTGTTCAGAAGCAGCGTGCTGCACAGCACCCAAGACCTGTTCCTCCCCTTCTTCAGCAACGTGACCTGGTTCCACGCCATCCACGTGAGCGGCACCAACGGCACCAAGAGATTCGACAACCCCGTGCTGCCCTTCAACGACGGCGTGTACTTCGCTAGCACCGAGAAGAGCAACATCATCAGAGGCTGGATCTTCGGCACCACCCTGGACAGCAAGACACAGAGCCTGCTGATCGTGAATAACGCCACCAACGTGGTGATCAAGGTGTGCGAGTTT…
Co-optimzed #1	ATGTTCGTGTTCCTGGTGCTGCTGCCCCTGGTGAGCAGCCAGTGCGTGAACCTGACCACC AGAACCCAGCTGCCCCCCGCCTACACCAACAGCTTCACCAGAGGCGTGTACTACCCCGAC AAGGTGTTCAGAAGCAGCGTGCTGCACAGCACCCAGGACCTGTTCCTGCCCTTCTTCAGC AACGTGACCTGGTTCCACGCCATCCACGTGAGCGGCACCAACGGCACCAAGAGATTCGAC AACCCCGTGCTGCCCTTCAACGACGGCGTGTACTTCGCCAGCACCGAGAAGAGCAACATC ATCAGAGGCTGGATCTTCGGCACCACCCTGGACAGCAAGACCCAGAGCCTGCTGATCGTG AACAACGCCACCAACGTGGTGATCAAGGTGTGC…
Co-optimzed #2	ATGTTTGTTTTTCTTGTTCTGTTGCCACTGGTCTCTAGTCAGTGTGTTAATCTTACAACC AGAACTCAACTGCCCCCTGCATACACTAATTCTTTCACACGTGGTGTTTATTACCCTGAC AAAGTTTTCAGATCCTCAGTTCTGCATTCAACTCAGGACTTGTTCCTGCCTTTCTTTTCC AATGTTACTTGGTTCCATGCTATACATGTCTCTGGGACCAATGGTACTAAGAGGTTTGAT AACCCTGTCCTGCCATTTAATGATGGTGTTTATTTTGCTTCCACTGAGAAGTCTAACATA ATAAGAGGCTGGATTTTTGGTACTACTCTGGATAGCAAGACCCAGTCCCTGCTTATTGTT AATAACGCTACTAATGTTGTTATTAAAGTCTGT…
Co-optimzed #3	ATGTTCGTGTTTCTGGTTCTGCTCCCCCTGGTCTCTTCCCAGTGCGTTAACTTGACAACA CGGACCCAACTGCCTCCGGCCTATACAAACAGCTTCACCCGGGGCGTTTACTATCCCGAT AAGGTGTTTAGGTCTTCTGTTCTGCATAGTACCCAGGATCTATTCCTTCCCTTTTTCTCC AATGTCACTTGGTTCCACGCCATCCACGTTTCGGGCACAAACGGTACTAAGCGCTTCGAT AACCCTGTCCTGCCATTTAATGATGGAGTGTACTTCGCTAGTACTGAGAAAAGCAATATC ATCAGGGGTTGGATCTTTGGAACAACCCTCGACTCTAAGACTCAATCGCTTCTTATAGTG AATAATGCCACTAATGTGGTTATCAAGGTATGT…
